# Single cell RNA-sequencing suggests a novel lipid-associated mast cell population following weight cycling

**DOI:** 10.1101/2023.11.12.566786

**Authors:** Munira Kapadia, Alexa M. Betjemann, Matthew A. Cottam, Mona Mashayekhi, Heidi J Silver, Alyssa H. Hasty, Heather L. Caslin

## Abstract

We previously demonstrated that weight cycled mice have increased adipose mast cells compared to obese mice by single cell RNA-sequencing. Here, we aimed to confirm and elucidate these changes. Interestingly, we did not detect an increase in total mast cell numbers in weight cycled mice by Toluidine blue or flow cytometry, however, further subcluster analysis of our dataset showed that our initial mast cell cluster consisted of two unique populations. One population had very high expression of classical mast cell markers and another had elevated lipid handling and antigen presentation genes with a concomitant reduction in classical mast cell genes. This new “lipid-associated” mast cell cluster accounted for most of the mast cells in the weight cycled group. We induced a similar phenotype *in vitro* using repeated exposure to adipose tissue conditioned media to mimic weight gain and weight regain. Upon repeated exposure to adipose tissue conditioned media, bone marrow-derived mast cells had increased lipid droplets and reduced expression of cKit and FcεR1 compared to control cells. Moreover, we analyzed mast cells in a pilot study of subcutaneous adipose tissue from four obese, prediabetic women. We found two mast cell populations that appear similar to the murine populations detected by sequencing. The population with reduced cKit and FcεR1 was significantly correlated with weight variance. Together, these data suggest that weight cycling may induce a unique population of mast cells similar to lipid-associated macrophages, which have been shown to play a role in diverse diseases from obesity and atherosclerosis to Alzheimer’s disease. Future studies will focus on isolation of these cells from mice and humans to better determine their lineage, differentiation, and functional roles.
