## Supplemental 1 for "Single cell RNA-sequencing suggests a novel lipid-associated mast cell population following weight cycling"

### Sheet: Sheet1
Supplemental Table 1: Mouse and human antibody panels used for flow cytometry
Mouse antibody panel: all antibodies used at 1:200
Company	Antibody	Catalog #
BD Pharmingen	Mouse Fc Block	553142
Biolegend	BV510 anti-mouse CD45	103137
Biolegend	AF488 anti-mouse CD36	102607
Biolegend	PE anti-mouse FcER1	134308
Biolegend	PerCP anti-mouse I-A/ I-E	107623
Biolegend	PE/Cy7 anti-mouse CD9	124816
Biolegend	AF647 anti-mouse CD74	151003
Biolegend	APC/Cy7 anti-mouse CD117 (c-kit)	135136
Biolegend	FITC anti-mouse LAMP1 (CD107a)	121605
Biolegend	PerCP/Cy5.5 anti-mouse IL-33Rα (IL1RL1, ST2)	145311
Biolegend	APC anti-mouse CD117 (c-kit)	155108
Biolegend	APC/Cy7 anti-mouse CD63	143907
Human antibody panel: all antibodies used at 1:200
Company	Antibody	Catalog #
BD Pharmingen	Human Fc Block	564220
Biolegend	BV510 anti-human CD45	304036
	FITC anti-human CD68	333805
	PE anti-human CD117 (c-kit)	313203
	PerCP/Cy5.5 anti-human CD9	312109
	PE/Cy7 anti-human CD36	336221
	APC anti-human CD74	326811
	APC/Cy7 anti-human FcER1	334631
