## Supplemental 2 for "Single cell RNA-sequencing suggests a novel lipid-associated mast cell population following weight cycling"

### Sheet: Supplemental Table 2
Supplemental Table 2: Differential expression from cluster 2 to cluster 1
	p_val	avg_log2FC	pct.1	pct.2	p_val_adj
Cma1	2.43e-134	-3.35289	0.984	1	7.54e-130
Mcpt4	7.05e-131	-3.31822	0.988	1	2.19e-126
Hdc	6.28e-82	-3.20654	0.335	0.827	1.95e-77
Tpsb2	4.87e-133	-3.12107	0.985	1	1.51e-128
Serpinb1a	1.64e-107	-3.0907	0.421	0.915	5.09e-103
Prss34	3.51e-19	-3.08051	0.097	0.296	1.09e-14
Jun	8.85e-108	-3.01862	0.734	0.961	2.75e-103
Ccl2	4.33e-97	-2.93048	0.616	0.951	1.34e-92
Tph1	7.08e-88	-2.91731	0.151	0.736	2.2e-83
Ccl7	1.63e-21	-2.8905	0.639	0.676	5.06e-17
Cpa3	9.17e-119	-2.88894	0.845	0.996	2.85e-114
Fcer1a	2.3e-108	-2.80903	0.393	0.923	7.15e-104
Cyp11a1	2.92e-85	-2.53782	0.11	0.676	9.07e-81
Ier2	7.21e-93	-2.46782	0.84	0.975	2.24e-88
Mrgprb1	3.11e-90	-2.45229	0.247	0.813	9.64e-86
Il1rl1	4.28e-84	-2.39173	0.149	0.729	1.33e-79
Dnajb1	3.7e-39	-2.38879	0.194	0.567	1.15e-34
Adrb2	1.29e-68	-2.34451	0.239	0.757	4.02e-64
Srgn	2.24e-125	-2.33785	0.905	1	6.96e-121
Slc6a4	2.4e-85	-2.25166	0.057	0.606	7.45e-81
Ly6a	1.07e-53	-2.2226	0.291	0.722	3.34e-49
Kit	4.54e-79	-2.20668	0.142	0.708	1.41e-74
Atp8b5	3.19e-69	-2.1564	0.115	0.627	9.9e-65
Cd81	6.5e-92	-2.14956	0.492	0.926	2.02e-87
Itm2c	1.34e-81	-2.12954	0.396	0.856	4.17e-77
Cited4	1.79e-71	-2.1246	0.048	0.518	5.55e-67
Gata2	6.6e-69	-2.11605	0.118	0.634	2.05e-64
Gzmb	5.67e-24	-2.11473	0.094	0.342	1.76e-19
Egr1	7.75e-94	-2.09957	0.831	0.968	2.41e-89
Rab27b	3.61e-71	-2.09014	0.09	0.602	1.12e-66
Fos	3.14e-96	-2.08442	0.952	0.979	9.76e-92
Ms4a2	3.14e-70	-2.06673	0.083	0.581	9.76e-66
Ctsg	5.65e-29	-2.04028	0.115	0.405	1.75e-24
Klf6	4.5e-36	-2.01729	0.511	0.761	1.4e-31
Smco4	1.3e-65	-1.98771	0.101	0.595	4.03e-61
Tpsab1	7.8e-46	-1.98561	0.189	0.592	2.42e-41
Cst7	1.74e-63	-1.98138	0.102	0.588	5.42e-59
Pla2g7	5.2e-62	-1.95232	0.348	0.799	1.62e-57
Tpsg1	1.59e-57	-1.95035	0.062	0.482	4.95e-53
Cmtm7	1.48e-66	-1.94024	0.365	0.813	4.58e-62
Mrgprb2	1.03e-61	-1.93047	0.108	0.581	3.18e-57
Slc45a3	1.25e-68	-1.90725	0.037	0.482	3.88e-64
Cited2	1.12e-40	-1.87752	0.184	0.577	3.48e-36
Cd200r3	3.68e-60	-1.86154	0.091	0.553	1.14e-55
Slc29a1	2.32e-52	-1.84545	0.189	0.644	7.22e-48
Ier3	1.31e-41	-1.82667	0.415	0.764	4.06e-37
Lat2	2.39e-63	-1.79393	0.336	0.799	7.42e-59
Kcne3	2.26e-59	-1.77938	0.067	0.507	7.03e-55
Slc18a2	4.99e-55	-1.77034	0.061	0.475	1.55e-50
Ppp1r15a	4.13e-34	-1.68877	0.437	0.736	1.28e-29
Cyb5a	1e-44	-1.66115	0.38	0.768	3.12e-40
Gstm1	3e-44	-1.6559	0.142	0.553	9.33e-40
Hs6st2	8.63e-53	-1.6247	0.017	0.345	2.68e-48
Elf1	3.46e-40	-1.62347	0.228	0.627	1.07e-35
Sqstm1	1.3e-34	-1.6025	0.561	0.792	4.04e-30
Cd63	1.29e-83	-1.59677	0.782	0.972	4.01e-79
Gm26532	5.55e-14	-1.59614	0.345	0.528	1.72e-09
Lxn	1.53e-47	-1.59032	0.124	0.56	4.76e-43
Vwa5a	1.87e-44	-1.55681	0.126	0.535	5.8e-40
Junb	4.62e-56	-1.55063	0.968	0.965	1.44e-51
H3f3b	2.49e-71	-1.54987	0.985	0.996	7.72e-67
Prnp	3.62e-40	-1.52814	0.058	0.384	1.13e-35
Rgs18	1.04e-41	-1.52186	0.151	0.549	3.22e-37
Ndrg1	3.13e-43	-1.51341	0.075	0.44	9.73e-39
Il4	4.59e-38	-1.49648	0.05	0.356	1.42e-33
Basp1	1.99e-34	-1.49505	0.192	0.549	6.17e-30
Adk	8.19e-47	-1.49106	0.073	0.458	2.54e-42
Fam105a	1.28e-40	-1.45756	0.218	0.634	3.98e-36
Il13	1.42e-24	-1.45581	0.045	0.261	4.4e-20
Rfc2	2.1e-39	-1.45295	0.127	0.511	6.53e-35
Ndst2	3.52e-41	-1.41661	0.057	0.391	1.09e-36
Socs2	4.23e-34	-1.40597	0.079	0.398	1.31e-29
Jund	3.16e-40	-1.39327	0.516	0.82	9.8e-36
Plgrkt	1.01e-36	-1.38951	0.152	0.539	3.12e-32
Fosb	2.17e-26	-1.36032	0.393	0.676	6.75e-22
Rprm	1.38e-44	-1.3599	0.038	0.366	4.28e-40
Gyg	7.82e-29	-1.35877	0.208	0.546	2.43e-24
Alox5	9.05e-39	-1.35666	0.094	0.454	2.81e-34
Nfkbiz	1.47e-21	-1.34227	0.545	0.708	4.56e-17
Nfkbid	8e-20	-1.33191	0.295	0.539	2.49e-15
Egr3	5.5e-23	-1.32896	0.103	0.352	1.71e-18
Gm47599	1.3e-40	-1.32343	0.037	0.342	4.02e-36
Lgals9	1.61e-32	-1.32127	0.146	0.493	5.01e-28
Rhob	1.17e-14	-1.3208	0.332	0.542	3.63e-10
Flot1	4.26e-33	-1.31543	0.09	0.408	1.32e-28
Cd55	6.09e-34	-1.30844	0.094	0.423	1.89e-29
Slc31a2	7.57e-35	-1.30152	0.073	0.387	2.35e-30
Osbpl8	2.57e-32	-1.29319	0.176	0.535	7.99e-28
Fam46a	2.27e-34	-1.27643	0.079	0.398	7.05e-30
Pdzk1ip1	3.14e-37	-1.27579	0.029	0.299	9.76e-33
Ubb	1.13e-70	-1.27388	0.978	1	3.52e-66
Tmem9	5.45e-38	-1.27276	0.045	0.345	1.69e-33
A530099J19Rik	3.52e-36	-1.27247	0.074	0.401	1.09e-31
Mfge8	2.45e-34	-1.25113	0.097	0.437	7.6e-30
Pnrc1	7.73e-26	-1.25104	0.517	0.771	2.4e-21
Rgs13	2.35e-38	-1.23997	0.032	0.317	7.31e-34
Meis2	3.56e-43	-1.23655	0.024	0.32	1.11e-38
Osm	1.03e-18	-1.22771	0.071	0.275	3.19e-14
Isg15	6.58e-08	-1.22247	0.098	0.218	0.00204291
Eef2k	2.88e-39	-1.20462	0.062	0.398	8.93e-35
Ptpn2	4.37e-31	-1.1873	0.085	0.387	1.36e-26
Mrgprx2	1.05e-37	-1.18723	0.042	0.342	3.26e-33
Poln	1.36e-36	-1.18612	0.03	0.303	4.21e-32
Stx3	1.88e-33	-1.1824	0.046	0.324	5.85e-29
Nr4a1	1.85e-10	-1.16462	0.542	0.62	5.74e-06
Fam129b	6.61e-26	-1.16317	0.107	0.394	2.05e-21
Tax1bp1	1.82e-24	-1.16021	0.239	0.556	5.64e-20
Tespa1	1.98e-37	-1.15947	0.042	0.338	6.16e-33
Comt	2.12e-22	-1.15693	0.233	0.535	6.58e-18
Sytl3	2.95e-32	-1.15449	0.048	0.32	9.17e-28
St3gal5	8.47e-28	-1.14859	0.091	0.38	2.63e-23
Selenof	4.15e-28	-1.14735	0.431	0.722	1.29e-23
Psen2	2.47e-26	-1.14724	0.139	0.451	7.67e-22
Hes1	1.74e-25	-1.14704	0.042	0.264	5.4e-21
Papss2	4.16e-35	-1.14273	0.042	0.324	1.29e-30
Cd200r4	1.49e-31	-1.14224	0.052	0.324	4.61e-27
Ramp1	1.66e-24	-1.13942	0.245	0.567	5.15e-20
Lilr4b	1.29e-20	-1.13235	0.274	0.549	4.01e-16
Tnf	6.44e-17	-1.12159	0.317	0.577	2e-12
Oaf	3.05e-27	-1.11942	0.026	0.236	9.46e-23
Ldha	1.91e-31	-1.11211	0.574	0.81	5.92e-27
Prkcb	3.63e-23	-1.09362	0.104	0.37	1.13e-18
Chn2	6.74e-32	-1.09051	0.053	0.331	2.09e-27
Krt4	1.62e-27	-1.08832	0.022	0.225	5.02e-23
Ubc	1.75e-17	-1.08396	0.647	0.754	5.43e-13
Cd34	8.16e-34	-1.08145	0.036	0.299	2.53e-29
Tal1	6.33e-29	-1.07512	0.03	0.257	1.97e-24
Mat2a	2.08e-21	-1.07262	0.185	0.479	6.47e-17
Rac2	1.41e-29	-1.0715	0.59	0.799	4.39e-25
Dusp1	1.11e-24	-1.06862	0.885	0.894	3.46e-20
Tiparp	5.28e-22	-1.06486	0.082	0.324	1.64e-17
Muc13	7.31e-29	-1.06375	0.005	0.18	2.27e-24
Zfp36	9.8e-32	-1.05789	0.917	0.93	3.04e-27
Hpgds	4.96e-21	-1.05634	0.188	0.479	1.54e-16
Slc35d1	2.79e-35	-1.05492	0.021	0.268	8.66e-31
Hadh	3.86e-18	-1.0456	0.078	0.285	1.2e-13
Sdsl	5.78e-34	-1.03412	0.022	0.264	1.79e-29
Adora3	1.29e-33	-1.02929	0.017	0.246	4.02e-29
Csrnp1	6.7e-14	-1.02692	0.134	0.338	2.08e-09
Casp3	1.32e-23	-1.02664	0.071	0.317	4.11e-19
Gpr171	1.93e-19	-1.02537	0.071	0.282	6e-15
Lpcat2	8.67e-24	-1.02531	0.067	0.31	2.69e-19
1810011H11Rik	8.96e-29	-1.02287	0.034	0.268	2.78e-24
Leprotl1	3.35e-21	-1.01535	0.22	0.525	1.04e-16
Mob3c	2.47e-26	-1.01518	0.033	0.246	7.67e-22
Tns1	4.32e-28	-1.00803	0.053	0.306	1.34e-23
Sertad1	1.09e-13	-1.00354	0.163	0.38	3.38e-09
Myb	8.1e-34	-1.00123	0.016	0.243	2.51e-29
Cirbp	1.15e-18	-0.999719	0.197	0.475	3.57e-14
Ifnar2	5.7e-14	-0.997894	0.279	0.504	1.77e-09
Gtf2b	3.59e-18	-0.993485	0.118	0.356	1.12e-13
Fam174b	1.19e-32	-0.993173	0.015	0.232	3.71e-28
P4ha2	3.21e-32	-0.988018	0.012	0.222	9.98e-28
Rab37	4.16e-24	-0.986385	0.03	0.229	1.29e-19
4932438H23Rik	4.06e-27	-0.98608	0.009	0.183	1.26e-22
Nkd1	1.54e-15	-0.984529	0.011	0.12	4.79e-11
Akap2	4.57e-27	-0.975596	0.053	0.303	1.42e-22
Frmd4a	5.91e-28	-0.970962	0.048	0.296	1.83e-23
Nmb	2.84e-31	-0.965708	0.022	0.25	8.82e-27
Tmem158	1.41e-19	-0.965049	0.032	0.201	4.39e-15
Nedd4	1.16e-25	-0.962651	0.049	0.282	3.6e-21
Plek	2.9e-16	-0.96172	0.353	0.592	9.01e-12
Tob2	2e-14	-0.958995	0.108	0.306	6.2e-10
Chd3	2.28e-21	-0.95809	0.106	0.363	7.09e-17
Gcsam	8.54e-23	-0.956239	0.05	0.268	2.65e-18
Ppp1r14c	1.04e-28	-0.950417	0.025	0.243	3.21e-24
Adgre5	3.06e-18	-0.938561	0.287	0.56	9.52e-14
Fcer1g	3.73e-58	-0.928385	0.97	0.993	1.16e-53
Maob	2.18e-33	-0.928069	0.026	0.275	6.76e-29
Mlph	4.14e-30	-0.927224	0.013	0.215	1.29e-25
Gnb4	1.07e-21	-0.922673	0.041	0.239	3.32e-17
Cks2	9e-15	-0.921059	0.087	0.275	2.8e-10
Erv3	1.5e-21	-0.915883	0.02	0.183	4.65e-17
Rgs2	3.79e-12	-0.912799	0.238	0.447	1.18e-07
Slc6a13	2.96e-21	-0.904456	0.007	0.141	9.2e-17
Ywhab	3.7e-13	-0.902007	0.317	0.56	1.15e-08
Gnai3	3.2e-19	-0.896016	0.11	0.352	9.94e-15
Cd69	1.49e-12	-0.895691	0.106	0.285	4.63e-08
Nucb1	9.58e-19	-0.890708	0.115	0.363	2.98e-14
Kalrn	7.08e-32	-0.890377	0.015	0.229	2.2e-27
Fundc2	5.8e-16	-0.889581	0.139	0.366	1.8e-11
Dnaja1	1.19e-12	-0.879655	0.276	0.496	3.7e-08
Cobl	2.64e-24	-0.879518	0.022	0.208	8.19e-20
Slc6a12	6.32e-28	-0.877084	0.004	0.169	1.96e-23
Arf4	8.96e-13	-0.875256	0.228	0.444	2.78e-08
P2rx4	1.52e-15	-0.875188	0.205	0.465	4.73e-11
Id2	3.64e-10	-0.873836	0.369	0.563	1.13e-05
Ednra	5.78e-27	-0.872771	0.015	0.201	1.79e-22
Asph	1.49e-16	-0.871431	0.131	0.366	4.63e-12
Lsamp	7.31e-28	-0.869716	0.008	0.183	2.27e-23
Atf4	2.73e-11	-0.867532	0.184	0.377	8.48e-07
Ctla2a	1.49e-11	-0.855121	0.09	0.254	4.64e-07
Mtss1	8.39e-15	-0.854985	0.104	0.306	2.61e-10
Fdx1	1.07e-13	-0.853156	0.07	0.239	3.32e-09
Hk1	3.47e-22	-0.85063	0.05	0.264	1.08e-17
Tmem64	4.9e-24	-0.848695	0.058	0.296	1.52e-19
Nme4	2.69e-20	-0.842114	0.041	0.229	8.35e-16
Ago2	3.55e-19	-0.838877	0.086	0.317	1.1e-14
Lat	1.44e-16	-0.838242	0.123	0.356	4.48e-12
Scn1b	2.5e-21	-0.833125	0.019	0.18	7.76e-17
Egr2	1.48e-08	-0.832513	0.173	0.327	0.000459827
Klk8	9.09e-23	-0.826297	0.033	0.229	2.82e-18
Tvp23b	1.17e-19	-0.820689	0.075	0.299	3.63e-15
Gnai1	1.54e-24	-0.820296	0.009	0.169	4.78e-20
Dapp1	8.84e-18	-0.819402	0.094	0.313	2.75e-13
Rgs10	5.21e-12	-0.816615	0.475	0.68	1.62e-07
Slc7a5	6.45e-11	-0.815134	0.037	0.151	2e-06
Arhgdib	4.01e-24	-0.80469	0.68	0.859	1.24e-19
Ubash3b	7.33e-19	-0.804401	0.106	0.349	2.28e-14
Rbp1	8.05e-19	-0.801791	0.013	0.148	2.5e-14
Cish	5.24e-17	-0.797298	0.036	0.194	1.63e-12
Dusp18	2.21e-20	-0.795858	0.02	0.176	6.88e-16
Lrmp	5.29e-14	-0.795804	0.114	0.317	1.64e-09
Prkacb	6.53e-18	-0.794589	0.097	0.327	2.03e-13
Padi2	1.08e-15	-0.789203	0.065	0.246	3.35e-11
Creb3l1	1.24e-22	-0.787214	0.037	0.236	3.85e-18
Foxp1	3.32e-14	-0.785591	0.193	0.43	1.03e-09
Crlf2	2.41e-12	-0.779466	0.266	0.504	7.5e-08
Itga2b	1.9e-22	-0.778517	0.028	0.211	5.89e-18
Chst1	3.47e-20	-0.777609	0.029	0.201	1.08e-15
Slc30a2	2.86e-22	-0.77292	0.013	0.169	8.87e-18
Gch1	5.37e-15	-0.766119	0.086	0.278	1.67e-10
Rabac1	1.16e-12	-0.763571	0.354	0.599	3.61e-08
Kmt2e	1.79e-09	-0.760941	0.183	0.359	5.57e-05
Polr3gl	1.18e-17	-0.758352	0.053	0.236	3.67e-13
Ak2	5.19e-13	-0.757107	0.172	0.391	1.61e-08
Etfb	3.4e-11	-0.756186	0.179	0.377	1.06e-06
Rab18	7.77e-14	-0.755104	0.118	0.324	2.41e-09
Ahnak2	1.57e-15	-0.75496	0.053	0.218	4.88e-11
Acer3	2.32e-14	-0.754592	0.149	0.373	7.2e-10
P2ry14	9.37e-15	-0.753286	0.033	0.173	2.91e-10
Agap1	3.44e-15	-0.751008	0.033	0.176	1.07e-10
Ddit3	9.54e-14	-0.748542	0.05	0.201	2.96e-09
Selenos	2.07e-11	-0.744045	0.194	0.401	6.42e-07
Sypl	7.25e-14	-0.743225	0.155	0.38	2.25e-09
Uap1	3.23e-16	-0.74214	0.042	0.204	1e-11
Vkorc1	1.29e-12	-0.741164	0.173	0.387	3.99e-08
Tubb2a	8.72e-09	-0.737092	0.345	0.539	0.000270904
Rarres1	2.47e-21	-0.731497	0.019	0.18	7.68e-17
Emilin2	2.2e-16	-0.730788	0.078	0.278	6.82e-12
Mctp1	6.15e-21	-0.730522	0.041	0.236	1.91e-16
Espn	1.75e-18	-0.72935	0.009	0.134	5.42e-14
Rgs1	4.77e-07	-0.728952	0.636	0.68	0.0148185
Ecm1	8.28e-10	-0.728152	0.18	0.366	2.57e-05
Inpp4b	4.68e-15	-0.724683	0.058	0.229	1.45e-10
Srrm2	1.42e-11	-0.723152	0.386	0.613	4.41e-07
Dctn6	2.35e-13	-0.71852	0.126	0.327	7.28e-09
4930455G09Rik	9.36e-15	-0.716394	0.034	0.176	2.91e-10
Abhd16a	1.61e-15	-0.713701	0.074	0.264	5.01e-11
Gpx4	2.21e-11	-0.71268	0.558	0.694	6.86e-07
Pilrb2	1.41e-15	-0.709521	0.048	0.211	4.38e-11
Tuba8	7.33e-23	-0.708531	0.013	0.173	2.28e-18
Prkar2b	3.24e-17	-0.707985	0.045	0.218	1e-12
Txnip	3.3e-09	-0.707779	0.235	0.419	0.000102399
P2rx7	7.93e-13	-0.706889	0.048	0.19	2.46e-08
Top1	2.02e-11	-0.705279	0.212	0.423	6.26e-07
Patz1	2.66e-17	-0.703868	0.021	0.162	8.27e-13
Yaf2	6.59e-13	-0.702627	0.049	0.194	2.05e-08
Anp32a	4.38e-11	-0.701676	0.36	0.599	1.36e-06
Blmh	1.98e-13	-0.700377	0.066	0.229	6.14e-09
Pde4d	3.89e-19	-0.700306	0.019	0.165	1.21e-14
Srsf5	8.97e-09	-0.698437	0.366	0.553	0.000278643
Cma2	6.1e-19	-0.692021	0.005	0.123	1.89e-14
Pmp22	4.78e-09	-0.687722	0.303	0.496	0.000148436
Fxyd5	1.52e-22	-0.686706	0.776	0.898	4.72e-18
Optn	4.3e-17	-0.686084	0.033	0.19	1.34e-12
Sla	2.6e-11	-0.685341	0.138	0.331	8.07e-07
Rbm38	2.51e-08	-0.684904	0.075	0.197	0.000778349
Slc41a3	4.38e-13	-0.681319	0.041	0.18	1.36e-08
Selenok	2.47e-11	-0.679875	0.452	0.676	7.66e-07
Spn	7.96e-12	-0.67896	0.07	0.225	2.47e-07
Tm9sf3	3.77e-10	-0.677692	0.115	0.282	1.17e-05
Tmem67	3.52e-18	-0.676203	0.007	0.123	1.09e-13
Car8	1.13e-16	-0.670702	0.009	0.123	3.51e-12
Bloc1s1	2.33e-07	-0.669088	0.259	0.423	0.00724861
Cuta	1.73e-10	-0.663105	0.196	0.398	5.36e-06
Pilra	1.78e-12	-0.663043	0.053	0.197	5.51e-08
Milr1	5.93e-11	-0.66157	0.075	0.225	1.84e-06
Tceal9	7.04e-09	-0.661355	0.126	0.278	0.000218472
Bod1l	2.47e-09	-0.66033	0.091	0.236	7.67e-05
Pcbd1	2.24e-17	-0.658392	0.004	0.109	6.97e-13
Ddx5	1.37e-10	-0.655053	0.717	0.789	4.26e-06
Taf7	3.22e-15	-0.654897	0.061	0.236	9.99e-11
Stard13	3.77e-21	-0.647653	0.012	0.158	1.17e-16
Nr3c1	1.19e-09	-0.637077	0.126	0.292	3.71e-05
Pttg1	2.88e-09	-0.636831	0.108	0.261	8.93e-05
Dpf2	3.63e-09	-0.635147	0.085	0.222	0.000112729
Camk1	1.24e-13	-0.634894	0.238	0.496	3.84e-09
Copz2	8.39e-14	-0.633769	0.037	0.176	2.61e-09
Ormdl3	1.14e-15	-0.633713	0.034	0.183	3.55e-11
Vezf1	1.97e-12	-0.632338	0.053	0.197	6.13e-08
Appl1	2.14e-10	-0.629278	0.091	0.246	6.65e-06
Eif1	1.49e-22	-0.627282	0.944	0.965	4.61e-18
Dok3	7.99e-13	-0.625726	0.09	0.271	2.48e-08
Ptpn7	3.64e-17	-0.624989	0.057	0.246	1.13e-12
Samsn1	8.82e-12	-0.623142	0.161	0.37	2.74e-07
Pygl	2.85e-16	-0.622507	0.025	0.165	8.84e-12
BC029722	1.42e-10	-0.621864	0.063	0.201	4.4e-06
Rapgef2	7.49e-12	-0.621104	0.028	0.141	2.33e-07
Tmbim6	1.89e-12	-0.616238	0.552	0.736	5.87e-08
Rsrp1	2.74e-09	-0.61595	0.253	0.451	8.5e-05
Ncoa4	7.61e-12	-0.610789	0.087	0.254	2.36e-07
Trib2	1.44e-14	-0.609263	0.007	0.102	4.47e-10
Reep5	2.26e-11	-0.609088	0.541	0.725	7.01e-07
Il2rg	1.15e-07	-0.609088	0.317	0.493	0.00356223
Tgfbr2	1.02e-08	-0.607298	0.115	0.264	0.000315762
Galnt6	4.97e-11	-0.606314	0.033	0.144	1.54e-06
Ube2w	4.94e-14	-0.605029	0.046	0.197	1.53e-09
Ppp3cc	1.23e-12	-0.603116	0.024	0.137	3.83e-08
Gm11697	8.06e-20	-0.600497	0.001	0.113	2.5e-15
Taok3	1.06e-06	-0.600302	0.187	0.335	0.0328571
Fam92a	1.06e-13	-0.599607	0.026	0.151	3.31e-09
Rhoh	1.83e-10	-0.597911	0.089	0.243	5.69e-06
Cyth3	1.35e-16	-0.594764	0.046	0.218	4.2e-12
Ercc6l2	8.98e-11	-0.591255	0.025	0.127	2.79e-06
Anxa11	2.66e-11	-0.59113	0.103	0.275	8.27e-07
Camk2n1	9.83e-16	-0.590832	0.02	0.148	3.05e-11
Tmem50a	8.56e-09	-0.590817	0.456	0.648	0.000265912
Zbtb38	3.65e-12	-0.59051	0.046	0.183	1.13e-07
Ywhaz	1.46e-08	-0.586324	0.587	0.732	0.00045397
Pja2	1.83e-11	-0.584974	0.061	0.204	5.7e-07
Gm20186	4.46e-14	-0.584778	0.021	0.141	1.39e-09
Dclk3	4.27e-18	-0.58347	0.012	0.141	1.33e-13
Gata1	6.61e-18	-0.582444	0.008	0.127	2.05e-13
Flcn	2.79e-09	-0.582327	0.037	0.141	8.65e-05
Ccnd2	3.88e-11	-0.582136	0.104	0.278	1.21e-06
Etnk1	1.16e-10	-0.581393	0.079	0.229	3.62e-06
Saraf	2.9e-09	-0.580613	0.198	0.387	9.01e-05
Ddx24	1.73e-09	-0.580509	0.163	0.349	5.38e-05
Tbc1d8	2.91e-11	-0.578525	0.045	0.173	9.04e-07
Prkar1a	7.02e-09	-0.576559	0.278	0.493	0.000218048
Plau	1.72e-12	-0.57546	0.085	0.261	5.35e-08
Hs3st3a1	7.9e-19	-0.568493	0.011	0.141	2.45e-14
Aff4	1.75e-11	-0.568295	0.101	0.275	5.45e-07
Gpr162	3.48e-19	-0.567559	0.004	0.12	1.08e-14
Chst15	1.7e-11	-0.565039	0.019	0.116	5.28e-07
Tpp1	3.79e-08	-0.565017	0.193	0.366	0.00117543
Calm2	2.36e-10	-0.56484	0.649	0.789	7.34e-06
Rapgef3	3.13e-17	-0.564509	0.009	0.127	9.73e-13
Pgrmc1	8.53e-08	-0.563094	0.078	0.197	0.00264825
Lsm8	1.34e-07	-0.562817	0.143	0.292	0.00415369
Cdk6	3.19e-10	-0.556538	0.07	0.211	9.91e-06
Fnip1	6.2e-11	-0.555031	0.046	0.173	1.93e-06
Adgrl1	3.46e-13	-0.552842	0.024	0.141	1.07e-08
Pdcd4	1.38e-06	-0.550907	0.062	0.158	0.0428106
Eml2	3.84e-20	-0.549571	0.016	0.165	1.19e-15
Prrc1	1.77e-09	-0.547066	0.052	0.169	5.5e-05
Ddah2	4.56e-12	-0.54667	0.048	0.187	1.42e-07
Ipo11	1.3e-11	-0.544284	0.022	0.127	4.03e-07
Ndfip2	2.37e-07	-0.54026	0.074	0.187	0.00735814
Rab44	8.29e-15	-0.539704	0.011	0.116	2.57e-10
Arhgap18	1.59e-09	-0.538468	0.132	0.299	4.94e-05
Csf2rb	2.56e-08	-0.537511	0.089	0.222	0.000796166
Cnbp	8.94e-09	-0.536093	0.479	0.683	0.000277586
Crlf3	8.21e-11	-0.533286	0.107	0.285	2.55e-06
Cyfip2	9.97e-09	-0.532719	0.061	0.18	0.000309679
Rab2a	5.47e-07	-0.530945	0.217	0.387	0.0169756
Gm973	3.96e-21	-0.529702	0.007	0.141	1.23e-16
Tesc	5.49e-14	-0.529487	0.017	0.13	1.7e-09
Sptlc2	9.6e-09	-0.527695	0.114	0.268	0.000298152
Edem3	1.28e-13	-0.525639	0.026	0.151	3.98e-09
Ctnna1	1.18e-07	-0.524816	0.13	0.275	0.00367053
Cd200r1	1.36e-07	-0.523248	0.108	0.243	0.00423284
Runx3	1.09e-10	-0.522458	0.049	0.176	3.37e-06
Atxn7l3b	1.41e-06	-0.520204	0.14	0.275	0.0437687
Lilrb4a	1.02e-08	-0.519184	0.112	0.261	0.000316325
Plpp5	1.69e-13	-0.517168	0.034	0.169	5.24e-09
Acyp1	1.35e-07	-0.516209	0.049	0.148	0.00420359
Mrgpra4	3.34e-18	-0.513313	0.011	0.137	1.04e-13
Trappc6a	6.96e-07	-0.512997	0.127	0.264	0.0216129
Adora2a	6.53e-11	-0.512793	0.029	0.137	2.03e-06
Gga2	3.41e-08	-0.512736	0.048	0.151	0.00105813
Alg9	1.26e-11	-0.509797	0.033	0.151	3.92e-07
Acadl	1.5e-09	-0.509326	0.173	0.37	4.65e-05
Mepce	1.88e-08	-0.509215	0.032	0.123	0.000583284
Gfpt1	4.4e-10	-0.508101	0.057	0.187	1.37e-05
Chpt1	1.84e-12	-0.505256	0.019	0.123	5.71e-08
Ddrgk1	6.45e-08	-0.50466	0.208	0.387	0.00200429
Sirt3	4.54e-13	-0.504233	0.013	0.113	1.41e-08
St6galnac3	1.31e-17	-0.504048	0.011	0.134	4.06e-13
Suco	1.75e-09	-0.503657	0.044	0.155	5.43e-05
Kdsr	1.21e-13	-0.50352	0.028	0.155	3.77e-09
Ttc28	1.36e-13	-0.502084	0.016	0.123	4.23e-09
Sec62	2.02e-07	-0.500612	0.183	0.349	0.0062639
Decr1	1e-10	-0.49852	0.026	0.13	3.1e-06
Tspan32	2.7e-10	-0.498379	0.049	0.173	8.39e-06
Scaf11	2.01e-07	-0.497515	0.095	0.222	0.0062497
Mtdh	1.06e-06	-0.49654	0.238	0.405	0.032791
Tcn2	1.06e-11	-0.495908	0.083	0.25	3.29e-07
Rcn1	4.73e-11	-0.495729	0.021	0.12	1.47e-06
Tbc1d9b	1.39e-07	-0.49514	0.036	0.123	0.00430492
Rbmx	6.42e-09	-0.493311	0.044	0.151	0.00019949
Map1lc3a	8.31e-09	-0.492126	0.081	0.215	0.000257968
Slc7a8	2.18e-10	-0.491523	0.056	0.187	6.78e-06
Tmem128	1.19e-07	-0.490085	0.116	0.257	0.00368183
Inpp5d	5.89e-07	-0.488223	0.177	0.335	0.0183001
Ids	1.76e-08	-0.488095	0.032	0.123	0.000545482
Ikzf2	1.99e-10	-0.487282	0.042	0.162	6.19e-06
Tiam2	2.75e-15	-0.486657	0.012	0.123	8.55e-11
Kif23	6.93e-10	-0.484846	0.04	0.151	2.15e-05
Mitf	1.91e-10	-0.483509	0.093	0.254	5.93e-06
Smim11	1.23e-06	-0.480104	0.111	0.236	0.0381212
Rsph3a	2.69e-09	-0.479079	0.024	0.113	8.36e-05
Ric8a	5.34e-11	-0.478951	0.054	0.19	1.66e-06
Zfp787	6.94e-07	-0.478068	0.037	0.12	0.0215559
Dusp6	3.56e-07	-0.474698	0.056	0.155	0.0110508
Zdhhc20	1.27e-07	-0.47348	0.095	0.225	0.00393216
Gng11	8.82e-09	-0.473217	0.04	0.141	0.000274042
Bcap31	1.42e-08	-0.469447	0.205	0.398	0.000442207
Slc2a6	1.56e-09	-0.468889	0.034	0.137	4.84e-05
Smyd2	1.32e-11	-0.467573	0.025	0.134	4.09e-07
Uri1	2.35e-07	-0.466373	0.038	0.127	0.00730668
Znrd1	2.75e-07	-0.46571	0.118	0.257	0.00854411
Pafah2	1.54e-14	-0.462518	0.013	0.123	4.79e-10
Bmpr2	3.26e-09	-0.46196	0.024	0.113	0.000101197
Spty2d1	8.15e-09	-0.461641	0.06	0.18	0.000253174
Zfp24	2.46e-11	-0.461558	0.019	0.116	7.64e-07
Cd82	1.1e-06	-0.459784	0.115	0.243	0.0341939
Mfsd6	9.78e-09	-0.458392	0.03	0.123	0.000303758
Clec2d	9.4e-07	-0.454479	0.21	0.373	0.0291842
Dnm3	6.34e-12	-0.453645	0.015	0.109	1.97e-07
Clk1	6.23e-07	-0.453341	0.157	0.306	0.0193372
Ptger3	9.82e-14	-0.452569	0.009	0.106	3.05e-09
Paqr7	6.38e-08	-0.448714	0.025	0.106	0.0019815
Mob4	1.17e-06	-0.446558	0.093	0.211	0.0362923
Sec22b	4.72e-07	-0.444071	0.052	0.148	0.0146425
Cd274	1.44e-10	-0.436962	0.024	0.123	4.46e-06
Zranb2	9.57e-07	-0.43428	0.069	0.173	0.0297206
Rgs12	6.49e-13	-0.433233	0.022	0.137	2.02e-08
Tnik	6.62e-10	-0.432392	0.029	0.13	2.06e-05
Als2	4.15e-09	-0.430954	0.021	0.106	0.000128777
Spryd7	1.41e-06	-0.429649	0.07	0.173	0.0436832
P2rx1	2.79e-17	-0.429076	0.008	0.123	8.66e-13
Zfp800	1.08e-09	-0.428012	0.042	0.155	3.34e-05
Fam198b	1.19e-08	-0.427627	0.04	0.141	0.000368251
Itgb7	5.88e-07	-0.426073	0.169	0.327	0.0182668
Pdxk	1.36e-07	-0.425389	0.075	0.194	0.0042078
Scamp1	5.14e-12	-0.424485	0.025	0.137	1.6e-07
Siah2	2.46e-09	-0.423957	0.033	0.134	7.65e-05
Vgll4	5.6e-07	-0.42313	0.065	0.169	0.0173825
Ctsd	3.94e-07	-0.422938	0.722	0.799	0.0122381
Ppp3ca	5.18e-07	-0.421717	0.124	0.261	0.0160792
Spata13	1.64e-07	-0.420712	0.025	0.102	0.00508215
Uhrf1bp1l	8.78e-08	-0.420113	0.052	0.155	0.00272784
Abcb1b	8.31e-09	-0.419401	0.056	0.173	0.000258145
Atp13a3	1.12e-07	-0.41933	0.033	0.12	0.00346648
Gna14	1.6e-14	-0.417774	0.016	0.13	4.97e-10
Tk2	3.54e-11	-0.417553	0.053	0.19	1.1e-06
Efcab14	1.26e-07	-0.416127	0.05	0.151	0.00391683
Kif1bp	2.96e-09	-0.415235	0.032	0.13	9.2e-05
Slc50a1	9.41e-07	-0.413377	0.13	0.271	0.0292105
Kif5b	6.69e-07	-0.405887	0.152	0.303	0.0207854
Ext1	1.97e-08	-0.4025	0.032	0.123	0.000611246
Abhd2	1.89e-07	-0.397563	0.025	0.102	0.00587293
Smc5	1.62e-08	-0.396627	0.034	0.13	0.000501711
Stim1	5.24e-10	-0.396553	0.038	0.151	1.63e-05
Slc52a3	1.61e-13	-0.390892	0.012	0.113	5.01e-09
Cd33	3.41e-11	-0.390387	0.037	0.158	1.06e-06
Camk2d	4.35e-07	-0.388211	0.081	0.197	0.0135031
Hbs1l	1.59e-06	-0.385948	0.038	0.12	0.0493291
Lbr	3.18e-07	-0.385618	0.079	0.197	0.00987149
Hif1a	6.87e-07	-0.384741	0.074	0.183	0.0213403
Ss18l2	2.6e-08	-0.378025	0.041	0.141	0.000808548
Dnajc1	7.78e-08	-0.376382	0.09	0.222	0.00241689
Nt5dc1	5.12e-08	-0.376241	0.028	0.113	0.0015906
Gnptab	1.31e-10	-0.375064	0.025	0.127	4.05e-06
Fbxo33	4.35e-10	-0.373866	0.022	0.116	1.35e-05
Tuba4a	3.99e-08	-0.373128	0.028	0.113	0.00123826
Vti1a	6.22e-07	-0.370798	0.029	0.106	0.0193266
Cep85	1.14e-07	-0.364813	0.028	0.109	0.00353974
Atp2a3	5.19e-09	-0.363942	0.045	0.155	0.000161286
Rnasel	8.71e-07	-0.363178	0.045	0.134	0.0270416
Clec2i	2.73e-10	-0.36068	0.019	0.109	8.46e-06
Cblb	1.46e-06	-0.358091	0.099	0.222	0.0454769
Chaf1b	4.09e-07	-0.357241	0.032	0.113	0.0127087
Ankrd13a	1.2e-06	-0.354946	0.048	0.137	0.0371996
I830077J02Rik	8.8e-09	-0.354643	0.053	0.169	0.000273415
Lpxn	5.69e-07	-0.35413	0.107	0.239	0.0176643
Fech	3.69e-07	-0.354083	0.05	0.148	0.0114466
Upf3b	2.03e-07	-0.35317	0.025	0.102	0.00631169
Prkab1	1.4e-08	-0.345709	0.022	0.106	0.000433242
Arhgap6	7.76e-08	-0.338524	0.024	0.102	0.0024088
Zfp422	3.03e-07	-0.329245	0.038	0.127	0.00941033
Galnt1	1.38e-06	-0.325015	0.073	0.18	0.0427169
Ero1l	5.13e-08	-0.319656	0.034	0.127	0.00159169
Zfhx3	2.11e-07	-0.319131	0.049	0.148	0.00654045
Pecam1	1.4e-08	-0.315908	0.022	0.106	0.000433242
Adi1	4.04e-07	-0.309447	0.037	0.123	0.012544
Mcfd2	7.67e-07	-0.297296	0.05	0.144	0.0238211
Tmx2	2.35e-08	-0.294999	0.033	0.127	0.000728823
2610002M06Rik	1.39e-08	-0.282834	0.03	0.123	0.000430577
Mical1	2.32e-07	-0.278079	0.045	0.141	0.00720358
mt-Co3	6.4e-09	0.264094	0.993	0.986	0.000198591
mt-Atp8	3.74e-08	0.29401	0.989	0.961	0.00116087
Ppia	1.3e-10	0.322258	0.984	0.972	4.05e-06
Actg1	1.96e-14	0.323408	0.996	0.965	6.07e-10
Rpl38	7.35e-07	0.327628	0.858	0.764	0.0228213
mt-Cytb	9.75e-20	0.401004	1	0.972	3.03e-15
Tpt1	4.47e-17	0.405283	0.991	0.954	1.39e-12
Ahnak	8.21e-07	0.408244	0.606	0.468	0.0255049
Rhoa	8e-07	0.4295	0.69	0.588	0.0248368
Rpl10	7.15e-07	0.431167	0.68	0.57	0.0222028
mt-Nd5	3.71e-07	0.455455	0.643	0.542	0.0115106
Atpif1	3.98e-07	0.483882	0.599	0.493	0.0123478
Rbm3	5.17e-07	0.489611	0.702	0.634	0.0160416
Sem1	4.23e-09	0.49823	0.714	0.602	0.000131469
Atp5e	3.79e-09	0.500415	0.735	0.616	0.000117664
Cox4i1	2.27e-10	0.513027	0.798	0.68	7.05e-06
Mgst1	1.61e-06	0.515206	0.112	0.018	0.049954
H2-K1	7.55e-17	0.516223	0.866	0.676	2.35e-12
Ptpn18	2.55e-07	0.520955	0.602	0.493	0.00790565
Hint1	1.1e-09	0.523311	0.63	0.454	3.41e-05
Btf3	7.59e-11	0.531786	0.758	0.634	2.36e-06
Rpl37a	2.13e-21	0.532683	0.974	0.88	6.61e-17
Actb	6.45e-30	0.53354	1	0.986	2e-25
Atp6v0c	1.21e-09	0.534348	0.741	0.644	3.75e-05
Snrpe	1.45e-06	0.540797	0.414	0.285	0.0450971
Eef1a1	1.04e-32	0.545795	0.997	0.961	3.24e-28
Rpl21	1.32e-15	0.56673	0.907	0.75	4.09e-11
Arhgdia	4.95e-07	0.569359	0.542	0.43	0.0153784
Rasgef1b	1.56e-06	0.569737	0.103	0.014	0.0483126
Rpl9-ps6	1.32e-21	0.587043	0.966	0.877	4.11e-17
Rpl23a	3.46e-07	0.588886	0.505	0.37	0.0107578
Rpl30	5.68e-26	0.592952	0.978	0.923	1.76e-21
Ifitm6	9.17e-07	0.605605	0.102	0.011	0.0284682
Igsf6	3.02e-07	0.60666	0.101	0.007	0.00936922
Nfil3	4.87e-08	0.607313	0.106	0.004	0.00151299
Rps24	6.2e-38	0.608114	0.997	0.982	1.92e-33
Calm1	5.51e-18	0.610833	0.881	0.761	1.71e-13
H2-D1	3.1e-20	0.610951	0.938	0.764	9.63e-16
Pmaip1	7.04e-08	0.613283	0.138	0.021	0.00218464
Rplp2	4.93e-21	0.61373	0.933	0.82	1.53e-16
Myof	9.85e-08	0.616721	0.107	0.007	0.00305794
Rpl34	1.34e-27	0.620627	0.98	0.905	4.15e-23
Lair1	1.19e-07	0.630648	0.119	0.014	0.0036815
Arpc5	2.85e-08	0.630884	0.54	0.405	0.000886314
Uba52	8.08e-35	0.631539	0.997	0.965	2.51e-30
Fgl2	2.41e-07	0.63211	0.108	0.011	0.00747307
Eif3k	4.04e-08	0.632309	0.53	0.405	0.00125567
Rps27l	2.27e-07	0.632965	0.443	0.31	0.00705028
Rpl22	6.32e-20	0.63422	0.89	0.736	1.96e-15
Psme1	3.42e-07	0.635496	0.504	0.387	0.0106107
Arpc4	1.37e-08	0.63562	0.541	0.384	0.000426339
Rpl37	2.55e-28	0.638158	0.978	0.908	7.92e-24
2023-09-01	6.57e-08	0.645942	0.124	0.014	0.00204052
Slc37a2	2.82e-07	0.646358	0.107	0.011	0.0087475
Alcam	1.53e-07	0.649392	0.104	0.007	0.00474955
Rpl10-ps3	2.63e-19	0.652898	0.911	0.757	8.16e-15
H2-DMb2	4.26e-08	0.653026	0.106	0.004	0.00132192
Cdkn1a	1.17e-07	0.654727	0.235	0.092	0.00362396
Fmnl1	1.09e-06	0.655998	0.134	0.032	0.033973
Rps4x	3.41e-34	0.656347	0.996	0.951	1.06e-29
Actn1	6.61e-07	0.65654	0.115	0.018	0.0205252
Klrk1	8.9e-08	0.657096	0.115	0.011	0.0027623
AB124611	2.62e-07	0.661996	0.12	0.018	0.00814178
Phf11b	4e-08	0.662619	0.138	0.021	0.00124124
Naca	1.42e-15	0.663167	0.784	0.616	4.42e-11
Rpl36al	4.9e-15	0.664298	0.767	0.623	1.52e-10
Fau	2.94e-42	0.664477	0.999	0.982	9.14e-38
Cd300ld3	3.74e-08	0.669493	0.149	0.028	0.00116152
Rpl5	4.39e-12	0.669895	0.648	0.493	1.36e-07
Dok2	2.66e-08	0.670122	0.159	0.032	0.00082471
Gm10076	9.85e-38	0.670628	0.991	0.944	3.06e-33
Psme2	4.07e-07	0.670725	0.462	0.335	0.0126313
Olfm1	3.89e-08	0.670935	0.112	0.007	0.0012082
Atp5b	2.25e-07	0.670992	0.417	0.275	0.00697556
Nme2	9e-13	0.677101	0.716	0.57	2.8e-08
Mgl2	2.48e-07	0.677829	0.108	0.011	0.00769041
Rps9	1.29e-33	0.678011	0.989	0.947	3.99e-29
Plk2	1.69e-08	0.678396	0.132	0.014	0.000523608
Rps27	1.11e-21	0.679027	0.903	0.725	3.44e-17
Tgif1	5.42e-08	0.679306	0.143	0.025	0.00168382
Rpl4	1.19e-11	0.681005	0.626	0.447	3.69e-07
Rps21	3.39e-23	0.686635	0.91	0.743	1.05e-18
Lbh	4.83e-08	0.68734	0.118	0.011	0.00149941
Clec9a	3.26e-08	0.687688	0.114	0.007	0.00101356
Batf3	5.49e-07	0.687758	0.122	0.021	0.0170391
Tyrobp	1.84e-26	0.689483	0.948	0.806	5.7e-22
Rpl29	4.25e-23	0.691422	0.922	0.792	1.32e-18
Klrd1	1.23e-07	0.694039	0.114	0.011	0.00382804
Rps3a1	4.95e-35	0.7005	0.988	0.937	1.54e-30
Slc11a1	3.63e-08	0.701006	0.138	0.021	0.00112761
Ptprc	3.64e-07	0.701034	0.372	0.239	0.0112989
Arpc1b	3.27e-18	0.703774	0.864	0.722	1.02e-13
Rpl19	1.61e-35	0.704485	0.985	0.926	4.99e-31
Trim25	4.88e-07	0.704702	0.134	0.028	0.0151618
Ms4a4a	1.87e-08	0.708195	0.123	0.011	0.000580742
Stard3nl	1.24e-06	0.709836	0.201	0.081	0.0385513
Pfn1	2.44e-35	0.711846	0.985	0.898	7.56e-31
Pkib	2.47e-08	0.712674	0.108	0.004	0.000768335
Eef2	2.17e-15	0.714486	0.81	0.655	6.74e-11
Hck	2.46e-08	0.717208	0.122	0.011	0.000764652
Wdfy4	4.63e-07	0.71723	0.144	0.035	0.0143832
1110008F13Rik	1.68e-07	0.717902	0.272	0.127	0.00522833
Etv3	4.82e-08	0.718172	0.131	0.018	0.00149654
Thy1	4.85e-08	0.718914	0.139	0.021	0.0015054
Hacd4	3.73e-08	0.719728	0.164	0.039	0.00115762
Axl	3.79e-08	0.720541	0.112	0.007	0.00117559
Adam8	3.87e-08	0.720751	0.119	0.011	0.00120266
Gatm	3.73e-09	0.72246	0.14	0.014	0.000115966
Rps3	7.28e-30	0.722825	0.975	0.88	2.26e-25
Rpl7a	1.42e-21	0.723085	0.869	0.697	4.4e-17
Rps10	8.64e-35	0.723555	0.984	0.898	2.68e-30
Socs3	1.11e-07	0.72402	0.176	0.049	0.00344788
Bri3bp	7.29e-08	0.724491	0.135	0.021	0.00226502
Shtn1	1.51e-08	0.724501	0.124	0.011	0.000468789
Stab1	6.28e-09	0.72605	0.131	0.011	0.000194981
Tmem37	5.86e-09	0.726781	0.13	0.011	0.000181935
Glipr1	1.21e-08	0.727935	0.144	0.021	0.000375066
Rab3il1	1.53e-08	0.730803	0.118	0.007	0.000474332
Rpl36a	3.73e-17	0.732449	0.828	0.662	1.16e-12
Rps15	3.98e-12	0.732507	0.619	0.447	1.24e-07
Lcp1	8.11e-14	0.733056	0.694	0.511	2.52e-09
Iglc3	1.99e-09	0.733122	0.116	0	6.18e-05
Cox5a	4.92e-10	0.733411	0.513	0.345	1.53e-05
Nsa2	4.05e-09	0.735013	0.47	0.31	0.000125875
B4galnt1	3.68e-08	0.735178	0.155	0.032	0.00114348
Ncf2	1.13e-06	0.737789	0.226	0.102	0.0350245
Ybx1	2.01e-14	0.740959	0.725	0.56	6.25e-10
Hfe	8.45e-09	0.742059	0.134	0.014	0.00026253
Mpp1	2.5e-09	0.742606	0.208	0.056	7.77e-05
Ncf4	9.74e-07	0.743621	0.181	0.067	0.0302349
Cotl1	1.42e-10	0.744088	0.467	0.282	4.41e-06
Tpm4	6.61e-07	0.744471	0.306	0.173	0.0205366
Gimap4	2.78e-08	0.745131	0.152	0.028	0.000864368
Emp1	5.22e-08	0.746569	0.142	0.025	0.00162112
Cbl	3.13e-08	0.748414	0.139	0.021	0.000973318
Arpc2	2.65e-19	0.75108	0.82	0.606	8.23e-15
Tcirg1	6.83e-07	0.754778	0.135	0.032	0.0212137
Sdf2l1	5.79e-07	0.756322	0.23	0.102	0.0179769
Eif3h	7.79e-09	0.756997	0.504	0.38	0.000241859
Cfl1	7.3e-27	0.757012	0.921	0.778	2.27e-22
Ifi207	1.53e-08	0.764285	0.142	0.021	0.000475086
Ms4a6d	4.06e-09	0.765101	0.144	0.018	0.0001262
Cd79b	1.74e-07	0.766131	0.163	0.042	0.00540364
Icam1	5.18e-07	0.767994	0.147	0.039	0.0160919
Cbr2	3.06e-07	0.775037	0.139	0.028	0.00949424
Cd3g	9.16e-09	0.776981	0.148	0.021	0.000284361
Hmox1	4.72e-08	0.782365	0.179	0.049	0.00146443
Rpl36	1.15e-29	0.78283	0.934	0.817	3.56e-25
Epsti1	2.09e-07	0.783834	0.204	0.074	0.00649625
Rps14	2.12e-29	0.784691	0.94	0.771	6.58e-25
Wdr1	4.84e-08	0.786012	0.333	0.183	0.00150142
Rpl27	2.35e-24	0.787796	0.874	0.708	7.3e-20
Daglb	2.19e-08	0.789975	0.193	0.056	0.000678656
Lamtor1	5.66e-08	0.791706	0.315	0.162	0.00175696
Cfh	1.19e-09	0.793819	0.139	0.011	3.68e-05
Rps23	4.07e-27	0.796869	0.934	0.754	1.26e-22
Gdi2	2.11e-12	0.797107	0.525	0.335	6.55e-08
Pgls	1.74e-09	0.800185	0.364	0.19	5.39e-05
Eif3f	3.04e-17	0.80136	0.696	0.479	9.43e-13
Itgb1	6.32e-07	0.808298	0.311	0.18	0.0196365
Gas6	2.54e-09	0.811422	0.161	0.025	7.89e-05
Sh3bgrl3	1.54e-32	0.81192	0.946	0.806	4.8e-28
Rnase6	3.42e-09	0.812624	0.146	0.018	0.000106143
Rpl14	3.87e-27	0.813211	0.897	0.746	1.2e-22
Pglyrp1	1.55e-10	0.818456	0.138	0.004	4.82e-06
Rap1b	4.99e-11	0.820725	0.499	0.324	1.55e-06
Sirpa	8.93e-08	0.823171	0.316	0.176	0.00277361
Ccl8	5.29e-07	0.8239	0.124	0.021	0.0164189
Ier5	1.28e-10	0.827469	0.361	0.169	3.97e-06
Clec4a1	7.44e-10	0.827724	0.155	0.018	2.31e-05
Vsir	2.28e-09	0.828807	0.163	0.028	7.09e-05
Rpl11	4.32e-41	0.830181	0.98	0.88	1.34e-36
Cd3d	7.08e-09	0.831414	0.148	0.021	0.000219898
Rpl3	2.57e-28	0.83685	0.922	0.732	7.97e-24
Id3	3.14e-10	0.839006	0.134	0.004	9.74e-06
Prdx1	3.65e-16	0.845985	0.754	0.574	1.13e-11
Emp3	2.72e-19	0.84671	0.749	0.535	8.45e-15
Litaf	6.17e-10	0.847032	0.271	0.099	1.92e-05
Evl	2.66e-10	0.84818	0.167	0.021	8.27e-06
Txn1	1.09e-10	0.848513	0.483	0.31	3.37e-06
Rpl27a	5.11e-32	0.849252	0.925	0.789	1.59e-27
Hpgd	5.78e-11	0.849914	0.177	0.021	1.8e-06
Rps6	1.09e-18	0.852605	0.757	0.602	3.39e-14
Plekho1	3.6e-10	0.853247	0.151	0.014	1.12e-05
Spp1	7.65e-08	0.853334	0.102	0.004	0.00237409
Rpl6	6.54e-39	0.85388	0.976	0.831	2.03e-34
Gimap3	3.94e-10	0.854476	0.147	0.011	1.22e-05
Gm21188	2.88e-11	0.86014	0.16	0.011	8.95e-07
Gpx1	3.63e-39	0.862696	0.981	0.905	1.13e-34
Gpi1	2.64e-09	0.86326	0.442	0.306	8.19e-05
Abhd12	1.01e-07	0.864112	0.262	0.123	0.00314022
Rpl9	3.79e-17	0.864867	0.672	0.475	1.18e-12
Rps25	1.19e-16	0.871338	0.659	0.44	3.7e-12
Atp6v1b2	4.49e-11	0.872688	0.267	0.085	1.39e-06
Tuba1b	2.05e-12	0.873416	0.471	0.264	6.36e-08
Rpl35a	1.82e-29	0.874065	0.865	0.634	5.65e-25
Rpl23	3.64e-50	0.875578	0.996	0.919	1.13e-45
Rpl13a	1.41e-30	0.879561	0.905	0.673	4.37e-26
Rpl24	3.87e-35	0.887538	0.937	0.771	1.2e-30
Ctsk	6.11e-09	0.887821	0.131	0.011	0.00018982
Pomp	1.7e-12	0.889182	0.475	0.264	5.28e-08
Spi1	2.59e-13	0.895361	0.515	0.317	8.04e-09
Cfp	1.28e-10	0.896206	0.261	0.085	3.96e-06
Gm36161	2.36e-10	0.900527	0.159	0.018	7.32e-06
Wwp1	1.76e-10	0.903604	0.222	0.056	5.47e-06
Anxa3	1.86e-10	0.905018	0.173	0.025	5.78e-06
Pepd	2.01e-09	0.905726	0.209	0.06	6.24e-05
Mcub	1.19e-11	0.906071	0.167	0.011	3.68e-07
Tmem106a	1.23e-11	0.907301	0.266	0.077	3.81e-07
Slamf7	7.91e-11	0.908153	0.177	0.025	2.46e-06
Ifitm2	4.03e-20	0.910411	0.774	0.581	1.25e-15
Lars2	9.1e-40	0.914076	0.837	0.461	2.83e-35
Akr1a1	4.82e-18	0.914564	0.611	0.377	1.5e-13
Sdc4	4.88e-11	0.916985	0.169	0.018	1.52e-06
Rpl31	5.43e-15	0.921899	0.526	0.289	1.68e-10
Cnn2	2.73e-11	0.924558	0.406	0.215	8.48e-07
Ccr7	9.5e-10	0.927437	0.167	0.025	2.95e-05
Rps27a	1.24e-51	0.930402	0.989	0.905	3.86e-47
Ly6c2	5.43e-13	0.932374	0.21	0.025	1.69e-08
Tnfsf9	1.14e-11	0.937067	0.152	0.004	3.54e-07
Ccr5	2.12e-11	0.939313	0.161	0.011	6.59e-07
Rpl18a	9.39e-49	0.940637	0.987	0.873	2.92e-44
Rhog	2.31e-13	0.940663	0.48	0.271	7.18e-09
Cd3e	1.6e-10	0.942146	0.144	0.007	4.96e-06
Mef2c	7.46e-12	0.942655	0.192	0.025	2.32e-07
Selplg	1.36e-11	0.947152	0.341	0.144	4.23e-07
Tubb5	1.59e-13	0.948895	0.562	0.37	4.94e-09
Clta	8.93e-22	0.949306	0.687	0.437	2.77e-17
Rpl39	4.21e-44	0.951372	0.964	0.838	1.31e-39
Metrnl	1.09e-11	0.952003	0.205	0.035	3.38e-07
Gngt2	5.65e-12	0.957003	0.208	0.032	1.76e-07
Shisa5	5.45e-14	0.957912	0.443	0.218	1.69e-09
Rpl26	1.69e-36	0.960245	0.938	0.718	5.25e-32
Tmsb10	3.67e-46	0.960272	0.996	0.937	1.14e-41
Pim1	5.22e-15	0.962797	0.332	0.095	1.62e-10
Eno1	7.06e-14	0.967225	0.52	0.306	2.19e-09
Fam49b	2.07e-12	0.967585	0.345	0.141	6.42e-08
Cd300ld	5.88e-12	0.971077	0.168	0.011	1.83e-07
Psmb8	2e-18	0.97337	0.603	0.373	6.2e-14
Rpl15	1.88e-39	0.974806	0.937	0.729	5.85e-35
Man2b1	2.16e-10	0.975078	0.378	0.211	6.71e-06
Slamf9	4.32e-12	0.979618	0.194	0.025	1.34e-07
Eef1b2	6.96e-26	0.980222	0.786	0.518	2.16e-21
F13a1	1.71e-12	0.982147	0.183	0.014	5.3e-08
Psmb9	3.05e-10	0.982461	0.284	0.109	9.46e-06
Dpep2	7.87e-13	0.983141	0.18	0.011	2.44e-08
Eef1g	1.03e-10	0.983383	0.378	0.204	3.19e-06
Cd302	5.28e-12	0.985567	0.194	0.025	1.64e-07
Rhoc	1.78e-15	0.988594	0.324	0.085	5.53e-11
Tspan3	5.33e-10	0.992066	0.217	0.06	1.65e-05
Mzb1	1.44e-09	0.993473	0.146	0.014	4.46e-05
Rps20	4.13e-55	0.994232	0.992	0.901	1.28e-50
Rps7	2.32e-53	0.994552	0.981	0.884	7.21e-49
Csf2ra	4.12e-11	0.996499	0.272	0.092	1.28e-06
Ifngr1	2.16e-12	1.00195	0.455	0.257	6.72e-08
Rpl7	2.97e-34	1.00369	0.886	0.655	9.23e-30
Gusb	2.22e-11	1.01045	0.253	0.074	6.91e-07
Cndp2	2.9e-12	1.01499	0.288	0.092	9e-08
Rps8	4.11e-63	1.02071	0.999	0.915	1.28e-58
Rps28	1.35e-33	1.02504	0.844	0.57	4.2e-29
Lrrc25	3.46e-11	1.02628	0.247	0.074	1.07e-06
Snx5	4.54e-14	1.03216	0.452	0.232	1.41e-09
Rps17	2.06e-17	1.03506	0.59	0.359	6.39e-13
Hmgb2	3.53e-12	1.03534	0.415	0.215	1.1e-07
Ms4a6b	8.37e-12	1.03696	0.2	0.032	2.6e-07
Apobec1	7.21e-14	1.03873	0.254	0.049	2.24e-09
Asah1	1.47e-10	1.03922	0.294	0.123	4.58e-06
Dab2	4.53e-12	1.04245	0.169	0.011	1.41e-07
Scpep1	2.15e-14	1.05104	0.242	0.035	6.69e-10
Npm1	6.96e-22	1.05356	0.676	0.444	2.16e-17
Syngr2	9.08e-12	1.05724	0.401	0.218	2.82e-07
Rab7b	6.01e-15	1.05938	0.198	0.007	1.87e-10
Rps29	2.39e-41	1.06332	0.926	0.69	7.41e-37
Nkg7	2.64e-15	1.06357	0.271	0.042	8.21e-11
Igfbp4	5.69e-12	1.06689	0.188	0.021	1.77e-07
Dusp5	7.63e-14	1.07144	0.262	0.053	2.37e-09
Rpl13	2.65e-66	1.0734	0.995	0.919	8.23e-62
Rpl18	4.79e-51	1.07817	0.971	0.842	1.49e-46
Cd24a	3.4e-14	1.07848	0.204	0.014	1.05e-09
Cd79a	2.56e-15	1.08869	0.241	0.025	7.94e-11
Npc2	1.68e-28	1.08951	0.742	0.486	5.22e-24
Gsn	3.45e-10	1.09009	0.325	0.155	1.07e-05
Cxcl16	1.36e-12	1.09198	0.22	0.039	4.23e-08
Fn1	5.19e-13	1.09232	0.169	0.004	1.61e-08
Lamp1	7.53e-20	1.09287	0.622	0.37	2.34e-15
Gltp	6.39e-16	1.09929	0.433	0.19	1.98e-11
Tnip3	1.05e-14	1.09956	0.184	0	3.26e-10
P2ry6	1.37e-13	1.10401	0.218	0.028	4.24e-09
Erp29	6.17e-16	1.11355	0.448	0.211	1.92e-11
Cytip	1.15e-14	1.12175	0.308	0.085	3.58e-10
Ms4a4b	8.87e-14	1.124	0.217	0.025	2.75e-09
Atox1	3.57e-23	1.13334	0.683	0.415	1.11e-18
Ppt1	2.02e-12	1.13669	0.257	0.067	6.27e-08
Rpl17	1.57e-29	1.13768	0.733	0.437	4.88e-25
Rps18	2.12e-42	1.13803	0.915	0.687	6.58e-38
Clec4a2	7.98e-16	1.13813	0.25	0.028	2.48e-11
Rps13	4.81e-41	1.13865	0.897	0.644	1.49e-36
Tnfrsf1a	8.87e-14	1.1387	0.201	0.018	2.75e-09
Plp2	2.04e-16	1.1396	0.351	0.102	6.34e-12
Rpl28	5.13e-53	1.14092	0.963	0.789	1.59e-48
Rpl12	8.71e-29	1.14127	0.741	0.468	2.7e-24
Smpdl3a	1.07e-13	1.14348	0.212	0.025	3.31e-09
Aprt	2e-14	1.14373	0.32	0.099	6.21e-10
Irf5	1.05e-15	1.14948	0.28	0.056	3.27e-11
Rpl8	7.96e-54	1.15112	0.97	0.754	2.47e-49
Marcksl1	8.94e-18	1.16403	0.447	0.165	2.78e-13
Ucp2	2.89e-43	1.16638	0.917	0.634	8.98e-39
Mrc1	3.07e-16	1.1763	0.247	0.025	9.54e-12
Rps2	6.91e-67	1.17661	0.991	0.877	2.15e-62
Iglc2	1.29e-13	1.17752	0.179	0.004	4.01e-09
Ly6d	6e-13	1.18338	0.189	0.014	1.86e-08
Igf1	6.15e-17	1.18773	0.25	0.021	1.91e-12
Rtn4	5.2e-16	1.19169	0.476	0.257	1.62e-11
Pid1	3.49e-15	1.19358	0.225	0.021	1.08e-10
Clec4a3	2.76e-15	1.19493	0.217	0.014	8.56e-11
Ctsc	9.18e-22	1.20388	0.552	0.239	2.85e-17
Dbi	2.2e-20	1.20549	0.516	0.236	6.82e-16
Ear2	3.31e-14	1.20776	0.192	0.007	1.03e-09
Pde4b	3.59e-18	1.21246	0.312	0.056	1.11e-13
Trf	5.94e-17	1.21803	0.245	0.021	1.85e-12
Rpl35	6.08e-64	1.22889	0.985	0.782	1.89e-59
Slpi	2.31e-07	1.24129	0.102	0.007	0.00717041
Ehd4	1.02e-17	1.24259	0.311	0.06	3.18e-13
App	4.22e-17	1.24433	0.25	0.025	1.31e-12
Rps12	1.84e-50	1.24444	0.943	0.676	5.7e-46
Rps16	7.32e-76	1.24869	0.992	0.87	2.27e-71
Atp2b1	3.08e-17	1.26587	0.271	0.035	9.57e-13
Lrp1	7.52e-17	1.2681	0.237	0.018	2.34e-12
Rack1	1.3e-30	1.27058	0.698	0.387	4.03e-26
Kctd12	9.07e-18	1.28043	0.272	0.032	2.82e-13
Plac8	6.83e-17	1.28488	0.235	0.014	2.12e-12
Ccr2	2.25e-18	1.28756	0.263	0.021	7e-14
Rpl10a	1.55e-54	1.28946	0.938	0.648	4.82e-50
Slfn2	4.44e-18	1.30076	0.258	0.021	1.38e-13
AW112010	2.8e-19	1.31515	0.378	0.095	8.71e-15
Sdc3	3.11e-19	1.31895	0.254	0.011	9.66e-15
Naaa	9.37e-16	1.32206	0.29	0.063	2.91e-11
Tgfbi	1.54e-17	1.32413	0.245	0.018	4.79e-13
Aif1	2.64e-17	1.33158	0.261	0.032	8.2e-13
Efhd2	1.98e-21	1.3424	0.429	0.134	6.14e-17
Tpd52	2.72e-20	1.35087	0.304	0.035	8.46e-16
Clec4b1	2.81e-19	1.3598	0.272	0.021	8.74e-15
Mmp12	1.4e-12	1.36214	0.157	0	4.35e-08
Anxa1	5.27e-25	1.36813	0.628	0.349	1.64e-20
Marcks	3.04e-19	1.37391	0.286	0.032	9.44e-15
Gm42418	3.95e-87	1.38602	0.997	0.849	1.23e-82
Rps5	1.09e-74	1.39243	0.989	0.813	3.39e-70
Fcgrt	9.8e-24	1.39329	0.378	0.053	3.04e-19
Cyba	3.17e-52	1.3987	0.888	0.592	9.85e-48
Pld4	4.97e-22	1.40558	0.323	0.035	1.54e-17
Anxa5	3.02e-31	1.41117	0.688	0.408	9.37e-27
Bcl2a1d	2.22e-21	1.41454	0.344	0.056	6.89e-17
Rpsa	3.02e-81	1.41974	0.987	0.849	9.39e-77
Rplp0	6.64e-81	1.4306	0.987	0.792	2.06e-76
Mafb	2.45e-22	1.44246	0.323	0.028	7.61e-18
Lipa	9.92e-18	1.44631	0.343	0.095	3.08e-13
Napsa	7.98e-21	1.44726	0.284	0.018	2.48e-16
Rps26	2.79e-79	1.45008	0.988	0.82	8.65e-75
Myh9	4.29e-23	1.45701	0.468	0.158	1.33e-18
Cxcl1	3.01e-19	1.49179	0.269	0.018	9.35e-15
Rpl32	8.6e-83	1.49257	0.988	0.757	2.67e-78
Hexa	1.42e-28	1.50733	0.585	0.254	4.4e-24
Gpnmb	1.03e-16	1.51351	0.225	0.011	3.19e-12
Clec12a	1.38e-23	1.52189	0.327	0.028	4.29e-19
Adgre1	8.54e-23	1.52363	0.304	0.018	2.65e-18
Rps15a	1.55e-79	1.52935	0.979	0.757	4.81e-75
C3ar1	4.86e-25	1.53556	0.344	0.028	1.51e-20
Cstb	8.31e-33	1.53948	0.618	0.243	2.58e-28
Ctsa	1.63e-25	1.54847	0.483	0.165	5.07e-21
Ms4a6c	3.89e-24	1.55286	0.319	0.018	1.21e-19
Mpeg1	2.79e-27	1.56602	0.362	0.025	8.65e-23
Clic4	7.51e-24	1.56813	0.335	0.032	2.33e-19
S100a11	2.29e-29	1.57197	0.557	0.204	7.12e-25
Itgb2	5.59e-25	1.58649	0.37	0.056	1.74e-20
Cybb	2.08e-26	1.61455	0.351	0.025	6.45e-22
Flna	7.05e-27	1.64443	0.364	0.032	2.19e-22
Grn	6.86e-38	1.65578	0.676	0.317	2.13e-33
Ctsz	1.08e-33	1.67536	0.604	0.232	3.34e-29
S100a10	9.97e-39	1.68895	0.655	0.239	3.1e-34
Rps11	2.77e-93	1.68993	0.987	0.785	8.6e-89
S100a4	2.53e-29	1.70949	0.37	0.018	7.85e-25
Folr2	8.81e-27	1.7206	0.349	0.018	2.74e-22
Tmem176a	7.47e-29	1.72139	0.37	0.021	2.32e-24
Crip1	3.7e-84	1.73195	0.979	0.725	1.15e-79
Rps19	1.04e-80	1.7437	0.956	0.637	3.23e-76
Cd9	7.35e-29	1.77371	0.442	0.088	2.28e-24
C5ar1	1.42e-30	1.83176	0.405	0.035	4.4e-26
Fabp4	2.15e-24	1.83905	0.356	0.039	6.67e-20
Cd14	1.54e-29	1.83977	0.381	0.025	4.79e-25
Ly86	2.99e-36	1.86367	0.478	0.049	9.29e-32
Atf3	7.84e-51	1.86483	0.643	0.077	2.43e-46
Irf8	3e-31	1.91958	0.389	0.018	9.31e-27
Plbd1	6.05e-33	1.95017	0.403	0.018	1.88e-28
Plin2	8.46e-44	1.96483	0.627	0.162	2.63e-39
Ctsh	1.61e-35	1.96518	0.443	0.035	4.99e-31
Wfdc17	8.2e-31	1.97525	0.425	0.042	2.55e-26
Coro1a	1.47e-49	1.9952	0.684	0.187	4.56e-45
H2-DMa	7.1e-36	2.01036	0.459	0.042	2.21e-31
Csf1r	2.34e-37	2.01723	0.446	0.025	7.28e-33
Ms4a7	2.42e-37	2.03581	0.458	0.032	7.51e-33
Retnla	3.03e-15	2.08282	0.235	0.025	9.41e-11
Fabp5	1.66e-32	2.08423	0.41	0.028	5.15e-28
H2-DMb1	8.04e-47	2.08984	0.606	0.116	2.5e-42
Tmem176b	1.55e-48	2.0975	0.581	0.046	4.82e-44
Actr3	1.73e-53	2.09985	0.683	0.176	5.37e-49
Ccl5	3.42e-54	2.15138	0.642	0.067	1.06e-49
Btg2	1.22e-48	2.1876	0.577	0.049	3.78e-44
Cd36	3.22e-41	2.18762	0.5	0.042	1e-36
Psap	4.22e-91	2.19842	0.948	0.62	1.31e-86
Ctsl	1.36e-41	2.21315	0.542	0.077	4.24e-37
Ccl9	2.06e-39	2.22456	0.474	0.035	6.41e-35
Unc93b1	9e-50	2.24146	0.583	0.063	2.8e-45
Bcl2a1b	5.14e-46	2.24596	0.533	0.046	1.6e-41
Trem2	9.64e-44	2.24734	0.504	0.028	2.99e-39
Ckb	4.36e-50	2.27033	0.565	0.039	1.36e-45
Tmsb4x	3.11e-124	2.30459	1	0.923	9.65e-120
Ifi27l2a	3.17e-50	2.30885	0.574	0.039	9.86e-46
Lgmn	7.37e-57	2.32045	0.626	0.032	2.29e-52
Lsp1	2.54e-59	2.36959	0.644	0.046	7.87e-55
Cd83	2.11e-56	2.4876	0.603	0.028	6.54e-52
Ifitm3	2.99e-61	2.50694	0.675	0.063	9.28e-57
Cd68	8.83e-56	2.52933	0.611	0.046	2.74e-51
Lgals3	2.04e-85	2.66983	0.889	0.327	6.34e-81
Pf4	2.44e-63	2.67911	0.685	0.049	7.58e-59
Igkc	3.35e-16	2.74331	0.226	0.014	1.04e-11
Il1b	1.6e-54	2.78688	0.575	0.018	4.97e-50
S100a6	3.8e-94	2.86915	0.877	0.106	1.18e-89
C1qa	6.29e-87	2.89887	0.837	0.07	1.95e-82
Cst3	9.12e-114	2.92538	0.989	0.715	2.83e-109
Selenop	2.51e-85	2.92995	0.898	0.363	7.78e-81
C1qc	1.89e-93	2.93253	0.869	0.077	5.87e-89
Lpl	6.65e-68	2.94972	0.676	0.035	2.07e-63
Anxa2	1.56e-77	2.96841	0.734	0.053	4.84e-73
Pltp	4.95e-84	3.06537	0.798	0.046	1.54e-79
Ccl6	5.52e-93	3.22017	0.853	0.077	1.71e-88
AY036118	6.15e-116	3.23379	0.992	0.532	1.91e-111
Ctss	8.79e-93	3.24259	0.832	0.077	2.73e-88
Ctsb	4.14e-101	3.29211	0.915	0.278	1.28e-96
Cd52	1.23e-110	3.298	0.93	0.102	3.82e-106
C1qb	8.23e-107	3.5114	0.913	0.088	2.56e-102
Ighm	6.66e-24	3.66816	0.382	0.067	2.07e-19
H2-Eb1	8.57e-122	3.82901	0.98	0.106	2.66e-117
Cxcl2	5.84e-94	3.83848	0.825	0.049	1.81e-89
Jchain	7.22e-09	3.89109	0.14	0.018	0.000224083
H2-Aa	7.36e-125	3.99043	0.992	0.116	2.29e-120
H2-Ab1	1.66e-123	4.10496	0.97	0.085	5.14e-119
Cd74	1.49e-125	4.23873	0.995	0.158	4.62e-121
Lyz2	3.47e-123	4.28947	0.972	0.081	1.08e-118
